# Trajectories for the evolution of bacterial CO_2_-concentrating mechanisms

**DOI:** 10.1101/2022.06.21.497102

**Authors:** Avi I. Flamholz, Eli Dugan, Justin Panich, John J. Desmarais, Luke M. Oltrogge, Woodward W. Fischer, Steven W. Singer, David F. Savage

**Affiliations:** Department of Molecular and Cell Biology, University of California, Berkeley, California 94720, United States; Division of Biology and Biological Engineering, California Institute of Technology, Pasadena, CA 91125; Resnick Sustainability Institute, California Institute of Technology, Pasadena, CA 91125, USA; Biological Systems and Engineering Division, Lawrence Berkeley National Laboratory, Berkeley, CA 94720, USA; Division of Geological & Planetary Sciences, California Institute of Technology, Pasadena, CA 91125; Howard Hughes Medical Institute, University of California, Berkeley, California 94720

**Keywords:** physiology, evolution, photosynthesis, Earth history, synthetic biology

## Abstract

Cyanobacteria rely on CO_2_ concentrating mechanisms (CCMs) that depend on ≈15 genes to produce two protein complexes: an inorganic carbon (Ci) transporter and a 100+ nm carboxysome compartment that encapsulates rubisco with a carbonic anhydrase (CA) enzyme. Mutations disrupting CCM components prohibit growth in today’s atmosphere (0.04% CO_2_), indicating that CCMs evolved to cope with declining environmental CO_2_. Indeed, geochemical data and models indicate that atmospheric CO_2_ has been generally decreasing from high concentrations over the last ≈3.5 billion years. We used a synthetic reconstitution of a bacterial CCM in *E. coli* to study the co-evolution of CCMs with atmospheric CO_2_. We constructed strains expressing putative ancestors of modern CCMs — strains lacking one or more CCM components — and evaluated their growth in a variety of CO_2_ concentrations. Partial forms expressing CA or Ci uptake genes grew better than controls in intermediate CO_2_ levels (≈1%); we observed similar phenotypes in genetic studies of two autotrophic bacteria, *H. neapolitanus* and *C. necator.* To explain how partial CCMs improve growth, we advance a model of co-limitation of autotrophic growth by CO_2_ and HCO_3_^-^, as both are required to produce biomass. Our model and results delineated a viable trajectory for bacterial CCM evolution where decreasing atmospheric CO_2_ induces an HCO_3_^-^ deficiency that is alleviated by acquisition of CAs or Ci uptake genes, thereby enabling the emergence of a modern CCM. This work underscores the importance of considering physiology and environmental context when studying the evolution of biological complexity.

**Significance:** The greenhouse gas content of the ancient atmosphere is estimated using models and measurements of geochemical proxies. Some inferred high ancient CO_2_ levels using models of biological CO_2_ fixation to interpret the C isotopes found in preserved organic matter. Others argued that elevated CO_2_ could reconcile a faint young Sun with evidence for liquid water on Earth. We took a complementary “synthetic biological” approach to understanding the composition of the ancient atmosphere by studying present-day bacteria engineered to resemble ancient autotrophs. By showing that it is simpler to rationalize the emergence of modern bacterial autotrophs if CO_2_ was once high, these investigations provided independent evidence for the view that CO_2_ concentrations were significantly elevated in the atmosphere of early Earth.
