## Supplementary Tables 1-5 for "Trajectories for the evolution of bacterial CO_2_-concentrating mechanisms"

### Sheet: Table S1 - H. nea CCM genes
Gene ID	Gene Name	Protein Localization	Description	References	Start Position	End Position	Strand	Essentiality	HCR Phenotype
RefSeq NC_013422.1								Desmarais et al. 2019	Desmarais et al. 2019
HNEAP_RS04660	cbbL	carboxysome interior	Rubisco large subunit	2021-01-02	989858	991279	-	nonessential	TRUE
HNEAP_RS04655	cbbS	carboxysome interior	Rubisco small subunit	2021-01-02	989489	989821	-	nonessential	TRUE
HNEAP_RS04650	csoS2	carboxysome interior	Disorded rubisco binding protein, required for carboxysome formation and rubisco localization	2021-03-06	986815	989436	-	nonessential	TRUE
HNEAP_RS04645	csoSCA	carboxysome interior	Carboxysomal carbonic anhydrase	2021-07-09	985250	986794	-	nonessential	TRUE
HNEAP_RS04640	csoS4A	carboxysome shell	Pentameric shell protein, proposed to localize to carboxysome vertices	2021-10-14	985002	985253	-	nonessential	TRUE
HNEAP_RS04635	csoS4B	carboxysome shell	Pentameric shell protein, proposed to localize to carboxysome vertices	2021-10-14	984757	985002	-	nonessential	TRUE
HNEAP_RS04630	csoS1C	carboxysome shell	Hexameric shell protein, localize to carboxysome faces	10-11,15	984409	984705	-	nonessential	TRUE
HNEAP_RS04625	csoS1A	carboxysome shell	Hexameric shell protein, localize to carboxysome faces	10-11,15	984038	984334	-	nonessential	TRUE
HNEAP_RS04620	csoS1B	carboxysome shell	Hexameric shell protein, localize to carboxysome faces	10-11,15	983594	983926	-	nonessential	TRUE
HNEAP_RS04615	acRAF	unknown	Proposed rubisco folding chaperone, homologous to plant rubisco assembly factor 2 (RAF2)	16-18	983002	983283	-	nonessential	TRUE
HNEAP_RS04610	mcdA	unknown	Involved in carboxysome positioning and partitioning in alpha and beta carboxysome lineages.	19-21	982347	983027	-	nonessential	BORDERLINE
HNEAP_RS04605	mcdB	unknown	Involved in carboxysome positioning and partitioning in alpha and beta carboxysome lineages.	19-21	982060	982351	-	nonessential	FALSE
HNEAP_RS04600	cbbO	carboxysome shell?	VWA-domain containing component of the CbbOQ rubisco activase complex	21-23	979659	982025	-	nonessential	FALSE
HNEAP_RS04595	dabB1	cell membrane	Membrane subunit of the DAB-type Ci transport complex	25-28	977820	979499	-	nonessential	TRUE
HNEAP_RS04590		unknown	Likely membrane subunit of the DAB-type Ci transport complex	25-28	977072	977818	-	nonessential	BORDERLINE
HNEAP_RS04585	dabA1	cell membrane	Soluble subunit of the DAB-type Ci transport complex	25-28	973927	977067	-	nonessential	TRUE
HNEAP_RS04580	CPII	unknown	P-II family nitrogen regulatory protein shown to bind bicarbonate (HCO3-)	28	973595	973930	-	nonessential	FALSE
HNEAP_RS04575	cbbQ	carboxysome shell?	AAA+ ATPase component of the CbbOQ rubisco activase complex	22-24	972739	973542	-	nonessential	BORDERLINE
HNEAP_RS04570		unknown	Conserved hypothetical protein		972405	972707	-	nonessential	FALSE
HNEAP_RS04565	csos1D	carboxysome shell	Hexameric shell protein with a larger pore, proposed to permit RuBP transit into the carboxysome.	29-31	971679	972320	-	nonessential	BORDERLINE
HNEAP_RS01030	dabB2	cell membrane	Membrane subunit of the DAB-type Ci transport complex	25-28	216936	219419	-	nonessential	TRUE
HNEAP_RS01035	dabA2	cell membrane	Soluble subunit of the DAB-type Ci transport complex	25-28	219465	221120	-	nonessential	TRUE
HNEAP_RS01040	catB	unknown	LysR family regulator, likely an activator of the DAB2 operon given location and mutant phenotype.	28	221411	222358	+	nonessential	TRUE
HNEAP_RS05490	catA	unknown	LysR family regulator, largest mutant phenotype of the regulators. Likely an activator of the CCM given mutant phenotype.	28	1179635	1180537	+	nonessential	TRUE
HNEAP_RS05505	cbbM	unknown	Non-carboxysomal form II rubisco.	33	1184110	1185489	-	nonessential	FALSE
HNEAP_RS07320	catC	unknown	Crp/Fnr type transcriptional regulator, likely an activator of the CCM given mutant phenotype.	28	1575176	1575778	+	nonessential	TRUE
Reference Number	Note	Reference
1	Rubisco activity found in isolated carboxysomes.	J. M. Shively, F. Ball, D. H. Brown, R. E. Saunders, Functional organelles in prokaryotes: polyhedral inclusions (carboxysomes) of Thiobacillus neapolitanus. Science 182, 584–586 (1973).
2	Rubisco large and small subunits found in carboxysomes.	Y. A. Holthuijzen, J. F. L. van Breemen, J. Gijs Kuenen, W. N. Konings, Protein composition of the carboxysomes of Thiobacillus neapolitanus. Arch. Microbiol. 144, 398–404 (1986).
3	CsoS2 gene identified bioinformatically.	S. H. Baker, et al., The correlation of the gene csoS2 of the carboxysome operon with two polypeptides of the carboxysome in thiobacillus neapolitanus. Arch. Microbiol. 172, 233–239 (1999).
4	Csos2 is required for carboxysome formation.	F. Cai, et al., Advances in Understanding Carboxysome Assembly in Prochlorococcus and Synechococcus Implicate CsoS2 as a Critical Component. Life 5, 1141–1171 (2015).
5	CsoS2A/B polypeptides are formed by frameshifting.	T. Chaijarasphong, et al., Programmed Ribosomal Frameshifting Mediates Expression of the α-Carboxysome. J. Mol. Biol. 428, 153–164 (2016).
6	CsoS2 N-terminus binds the rubisco complex and recruits it to the carboxysome. This paper also reports a structure of the H. neapolitanus rubisco complex.	L. M. Oltrogge, et al., Multivalent interactions between CsoS2 and Rubisco mediate α-carboxysome formation. Nat. Struct. Mol. Biol. 27, 281–287 (2020).
7	CsoSCA (formerly CSos3) is localized to carboxysomes.	S. H. Baker, D. S. Williams, H. C. Aldrich, A. C. Gambrell, J. M. Shively, Identification and localization of the carboxysome peptide Csos3 and its corresponding gene in Thiobacillus neapolitanus. Arch. Microbiol. 173, 278–283 (2000).
8	CsoSCA is a carbonic anhydrase.	S. Heinhorst, et al., Characterization of the carboxysomal carbonic anhydrase CsoSCA from Halothiobacillus neapolitanus. J. Bacteriol. 188, 8087–8094 (2006).
9	CsoSCA structure.	M. R. Sawaya, et al., The structure of beta-carbonic anhydrase from the carboxysomal shell reveals a distinct subclass with one active site for the price of two. J. Biol. Chem. 281, 7546–7555 (2006).
10	First report of high resolution structures of shell proteins, for the homologous shell proteins of the cyanobacterial β-carboxysome.	C. a. Kerfeld, et al., Protein structures forming the shell of primitive bacterial organelles. Science 309, 936–938 (2005).
11	Review of carboxysome shell protein structures.	J. N. Kinney, S. D. Axen, C. a. Kerfeld, Comparative analysis of carboxysome shell proteins. Photosynth. Res. 109, 21–32 (2011).
12	Csos4A structure.	S. Tanaka, et al., Atomic-level models of the bacterial carboxysome shell. Science 319, 1083–1086 (2008).
13	Csos4AB deletion affects the permeability properties of purified carboxysomes as measured the rate of carbonic anhydrase activity.	F. Cai, et al., The pentameric vertex proteins are necessary for the icosahedral carboxysome shell to function as a CO2 leakage barrier. PLoS One 4, e7521 (2009).
14	Csos4B structure.	Y.-Y. Zhao, Y.-L. Jiang, Y. Chen, C.-Z. Zhou, Q. Li, Crystal structure of pentameric shell protein CsoS4B of Halothiobacillus neapolitanus α-carboxysome. Biochem. Biophys. Res. Commun. (2019) https:/doi.org/10.1016/j.bbrc.2019.05.047.
15	Csos1A structure.	Y. Tsai, et al., Structural analysis of CsoS1A and the protein shell of the Halothiobacillus neapolitanus carboxysome. PLoS Biol. 5, e144 (2007).
16	Reports a bioinformatic analysis and high resolution structure of acRAF. Also gives some evidence that acRAF expression increases rubisco levels.	N. M. Wheatley, C. D. Sundberg, S. D. Gidaniyan, D. Cascio, T. O. Yeates, Structure and identification of a pterin dehydratase-like protein as a ribulose-bisphosphate carboxylase/oxygenase (RuBisCO) assembly factor in the α-carboxysome. J. Biol. Chem. 289, 7973–7981 (2014).
17	Demonstrates that the plant homolog of acRAF, RAF2, is required for the biogenesis of active plant rubisco.	L. Feiz, et al., A protein with an inactive pterin-4a-carbinolamine dehydratase domain is required for Rubisco biogenesis in plants. Plant J. 80, 862–869 (2014).
18	Demonstrates that plant rubisco can be produced hetetologously in E. coli only when 5 chaperones, including RAF2, are co-expressed with rubisco.	H. Aigner, et al., Plant RuBisCo assembly in E. coli with five chloroplast chaperones including BSD2. Science 358, 1272–1278 (2017).
19	Demonstrates a carboxysome positioning defect when a parA homolog (now called mcdB) knocked out in a model beta cyanobacterium, S. elongatus PCC 7942.	D. F. Savage, B. Afonso, A. H. Chen, P. a. Silver, Spatially ordered dynamics of the bacterial carbon fixation machinery. Science 327, 1258–1261 (2010).
20	Genetic dissection of the mechanism of parA/mcdB-based carboxysome positioning relative to the nucleoid. This work	J. S. MacCready, et al., Protein gradients on the nucleoid position the carbon-fixing organelles of cyanobacteria. Elife 7 (2018).
21	Demonstration that parAB homologs mcdAB also position the alpha carboxysome in H. neapolitanus.	J. S. MacCready, L. Tran, J. L. Basalla, P. Hakim, A. G. Vecchiarelli, The McdAB system positions α-carboxysomes in proteobacteria. Mol. Microbiol. 116, 277–297 (2021).
22	First biochemical demonstration that CbbOQ are capable of activating rubisco for catalysis.	Y.-C. C. Tsai, M. C. Lapina, S. Bhushan, O. Mueller-Cajar, Identification and characterization of multiple rubisco activases in chemoautotrophic bacteria. Nat. Commun. 6, 8883 (2015).
23	Structure of H. neapolitanus CbbQ, shown to be an ATPase and localize to the carboxysome.	M. Sutter, et al., Structural Characterization of a Newly Identified Component of α-Carboxysomes: The AAA+ Domain Protein CsoCbbQ. Sci. Rep. 5, 16243 (2015).
24	Structure of CbbQ2, which activates the non-carboxysomal form II rubisco in A. ferrooxidans. Mechanistic biochemical interrogation of the ATPase.	Y.-C. C. Tsai, et al., Insights into the mechanism and regulation of the CbbQO-type Rubisco activase, a MoxR AAA+ ATPase. Proc. Natl. Acad. Sci. U. S. A. (2019) https:/doi.org/10.1073/pnas.1911123117.
25	Early measurement of inorganic carbon uptake by T. crunogena, a gammaproteobacterial chemoautotroph similar to H. neapolitanus.	K. P. Dobrinski, D. L. Longo, K. M. Scott, The carbon-concentrating mechanism of the hydrothermal vent chemolithoautotroph Thiomicrospira crunogena. J. Bacteriol. 187, 5761–5766 (2005).
26	Proteomic analysis implicates DAB genes as inorganic carbon transporters in T. crunogena, confirmed by testing knockout phenotypes. Bioinformatic analysis of the gene family.	M. Mangiapia, et al., Proteomic and mutant analysis of the CO2 concentrating mechanism of hydrothermal vent chemolithoautotroph Thiomicrospira crunogena. J. Bacteriol. (2017) https:/doi.org/10.1128/JB.00871-16.
27	Heterologous expression of diverse DAB-type transport operons in E. coli enables measurable uptake of inorganic carbon.	K. M. Scott, et al., Diversity in CO2-Concentrating Mechanisms among Chemolithoautotrophs from the Genera Hydrogenovibrio, Thiomicrorhabdus, and Thiomicrospira, Ubiquitous in Sulfidic Habitats Worldwide. Appl. Environ. Microbiol. 85, 1–19 (2019).
28	Genome-scale knockout library of H. neapolitanus shows that knockout of DabAB1/2 complexes or acRAF produces an HCR phenotype; DabAB2 are shown to be a zinc-containing membrane-associated complex that functions as an inorganic carbon transporter when expressed heterologously in an E. coli.	J. J. Desmarais, et al., DABs are inorganic carbon pumps found throughout prokaryotic phyla. Nat Microbiol 4, 2204–2215 (2019).
29	Biochemical and structural characterization of bicarbonate binding by the conserved, alpha-carboxysome associated CPII protein. This protein is homologous to P-II nitrogen regulatory proteins.	N. M. Wheatley, et al., A PII-Like Protein Regulated by Bicarbonate: Structural and Biochemical Studies of the Carboxysome-Associated CPII Protein. J. Mol. Biol. 428, 4013–4030 (2016).
30	Csos1D bioinformatic identification.and crystal structure. CsoS1D was found to crystallize in a two-tiered conformation, where each pair contained one open pore and one closed pore, suggesting a "gating" mechanism for controlling leakage through the relatively large pore.	M. G. Klein, et al., Identification and Structural Analysis of a Novel Carboxysome Shell Protein with Implications for Metabolite Transport. J. Mol. Biol. 392, 319–333 (2009).
31	Csos1D found in native carboxysomes.	E. W. Roberts, F. Cai, C. a. Kerfeld, G. C. Cannon, S. Heinhorst, Isolation and characterization of the Prochlorococcus carboxysome reveal the presence of the novel shell protein CsoS1D. J. Bacteriol. 194, 787–795 (2012).
32	Inclusion of Csos1D improves heterologous carboxysome expression.	W. Bonacci, et al., Modularity of a carbon-fixing protein organelle. Proc. Natl. Acad. Sci. U. S. A. 109, 478–483 (2012).
33	Demonstration that expression of non-carboxysomal Form II rubisco, cbbM, enables growth in high CO2 when the carboxysomal rubisco is knocked out.	S. H. Baker, S. Jin, H. C. Aldrich, G. T. Howard, J. M. Shively, Insertion mutation of the form I cbbL gene encoding ribulose bisphosphate carboxylase/oxygenase (RuBisCO) in Thiobacillus neapolitanus results in expression of form II RuBisCO, loss of carboxysomes, and an increased CO2 requirement for growth. J. Bacteriol. 180, 4133–4139 (1998).

### Sheet: Table S2 - CCM Gene Fitness
locus_id	begin	end	strand	gene_name	desc	GC	nTA	ambient CO2	0.5% CO2	5% CO2	1.5% CO2	10% CO2	CO2_Rval
HNEAP_RS05505	1184110	1185489	-	cbbM	ribulose-bisphosphate carboxylase	0.548	28	-0.147	-0.041	-0.474	-0.219	-0.567	-0.933
HNEAP_RS04660	989858	991279	-	cbbL	ribulose bisphosphate carboxylase large chain	0.532	40	-5.339	-5.004	-0.056	-3.035	-0.03	0.887
HNEAP_RS05490	1179635	1180537	+	LysR	LysR family transcriptional regulator	0.523	31	-5.65	-5.018	0.013	-2.798	0.214	0.886
HNEAP_RS04610	982347	983027	-	mcdA	ParA family protein	0.517	18	-0.734	-0.965	-0.106	-0.984	-0.048	0.872
HNEAP_RS04575	972739	973542	-	cbbQ	CbbQ/NirQ/NorQ/GpvN family protein	0.505	19	-0.758	-0.561	-0.121	-0.429	-0.114	0.869
HNEAP_RS04655	989489	989821	-	cbbS	ribulose bisphosphate carboxylase small subunit	0.48	11	-4.254	-4.802	-0.366	-3.584	-0.966	0.845
HNEAP_RS04565	971679	972320	-	csos1D	microcompartments protein	0.53	12	-1.03	-0.278	-0.098	-0.493	0.06	0.773
HNEAP_RS04640	985002	985253	-	csos4A	carboxysome peptide A	0.496	8	-6.128	-5.559	-0.177	-1.236	-0.172	0.768
HNEAP_RS04630	984409	984705	-	csos1C	major carboxysome shell protein 1C	0.559	4	-6.651	-5.718	0.086	-1.043	-0.028	0.755
HNEAP_RS04615	983002	983283	-	acRAF	hypothetical protein	0.44	9	-4.042	-5.355	-0.404	-1.247	-0.334	0.753
HNEAP_RS04645	985250	986794	-	csosCA	carboxysome shell carbonic anhydrase	0.479	61	-4.635	-4.546	0.137	-0.577	0.1	0.749
HNEAP_RS04650	986815	989436	-	csos2	hypothetical protein	0.53	72	-6.018	-5.729	0.055	-0.717	0.029	0.742
HNEAP_RS04635	984757	985002	-	csos4B	carboxysome peptide B	0.512	7	-5.96	-6.816	0.235	-0.805	-0.033	0.729
HNEAP_RS04595	977820	979499	-	DAB1A	oxidoreductase	0.518	42	-1.636	-0.799	-0.37	-1.828	-0.345	0.726
HNEAP_RS04625	984038	984334	-	csos1A	major carboxysome shell protein 1A	0.539	7	-4.524	-3.972	0.012	-0.768	-0.34	0.725
HNEAP_RS07320	1575176	1575778	+	Crp/Fnr	hypothetical protein	0.526	17	-1.772	-1.537	-0.098	-0.252	-0.145	0.716
HNEAP_RS04620	983594	983926	-	csos1B	major carboxysome shell protein 1B	0.55	4	-1.501	-0.86	-0.094	-0.097	0.039	0.712
HNEAP_RS04585	973927	977067	-	DAB1B	DUF2309 domain-containing protein	0.514	85	-1.56	-0.901	-0.487	-2.085	-0.374	0.709
HNEAP_RS04600	979659	982025	-	cbbO	VWA domain-containing protein	0.509	64	-0.426	-0.619	-0.116	-0.935	-0.116	0.7
HNEAP_RS01030	216936	219419	-	DAB2B	DUF2309 domain-containing protein	0.584	39	-2.833	-0.705	-0.024	-0.004	0.012	0.57
HNEAP_RS01035	219465	221120	-	DAB2A	NADH dehydrogenase subunit 5	0.563	26	-2.891	-0.657	-0.056	-0.042	-0.006	0.562
HNEAP_RS01040	221411	222358	+	LysR DAB2	LysR family transcriptional regulator	0.522	23	-2.524	-0.576	0.037	0.131	0.055	0.552

### Sheet: Table S2 - Fitness Correlations
locus_id	begin	end	strand	gene_name	desc	GC	nTA	ambient CO2	0.5% CO2	5% CO2	1.5% CO2	10% CO2	CO2_Rval
HNEAP_RS11630	2503955	2504815	-		chromosome partitioning protein ParB	0.585	12	-1.141	-1.052	-1.008	-1.124	-0.792	0.952
HNEAP_RS11640	2505629	2506309	-		16S rRNA (guanine(527)-N(7))-methyltransferase RsmG	0.554	19	-0.675	-0.658	-0.619	-0.662	-0.371	0.945
HNEAP_RS11300	2434506	2435198	+		phosphate regulon transcriptional regulatory protein PhoB	0.596	8	-0.683	-0.689	-0.8	-0.832	-1.17	-0.935
HNEAP_RS11635	2504853	2505632	-		ParA family protein	0.597	13	-1.588	-1.481	-1.3	-1.621	-1.143	0.934
HNEAP_RS07755	1683171	1684052	+		phytoene synthase	0.577	13	-0.749	-0.604	-0.816	-0.772	-1.106	-0.926
HNEAP_RS07855	1706129	1707094	+		ribosome small subunit-dependent GTPase A	0.579	19	-3.847	-3.419	-3.505	-3.785	-2.639	0.889
HNEAP_RS04660	989858	991279	-	cbbL	ribulose bisphosphate carboxylase large chain	0.532	40	-5.339	-5.004	-0.056	-3.035	-0.03	0.887
HNEAP_RS05490	1179635	1180537	+	LysR	LysR family transcriptional regulator	0.523	31	-5.65	-5.018	0.013	-2.798	0.214	0.886
HNEAP_RS04905	1052774	1054294	-		leucyl aminopeptidase	0.565	23	-1.336	-1.187	-1.37	-1.341	-1.557	-0.879
HNEAP_RS04610	982347	983027	-	mcdA	ParA family protein	0.517	18	-0.734	-0.965	-0.106	-0.984	-0.048	0.872
HNEAP_RS04060	870006	870344	+		P-II family nitrogen regulator	0.522	5	-0.523	-0.888	-0.858	-0.611	-1.266	-0.869
HNEAP_RS04575	972739	973542	-	cbbQ	CbbQ/NirQ/NorQ/GpvN family protein	0.505	19	-0.758	-0.561	-0.121	-0.429	-0.114	0.869
HNEAP_RS04655	989489	989821	-	cbbS	ribulose bisphosphate carboxylase small subunit	0.48	11	-4.254	-4.802	-0.366	-3.584	-0.966	0.845
HNEAP_RS11920	2561274	2561537	+		hypothetical protein	0.504	5	-0.571	-1.176	-1.069	-0.994	-1.499	-0.777
HNEAP_RS04565	971679	972320	-	csos1D	microcompartments protein	0.53	12	-1.03	-0.278	-0.098	-0.493	0.06	0.773
HNEAP_RS04640	985002	985253	-	csos4A	carboxysome peptide A	0.496	8	-6.128	-5.559	-0.177	-1.236	-0.172	0.768
HNEAP_RS07250	1562895	1564304	-		RIP metalloprotease RseP	0.558	23	-1.712	-1.966	-1.629	-1.666	-2.643	-0.759
HNEAP_RS04630	984409	984705	-	csos1C	major carboxysome shell protein 1C	0.559	4	-6.651	-5.718	0.086	-1.043	-0.028	0.755
HNEAP_RS04615	983002	983283	-	acRAF	hypothetical protein	0.44	9	-4.042	-5.355	-0.404	-1.247	-0.334	0.753
HNEAP_RS04645	985250	986794	-	csosCA	carboxysome shell carbonic anhydrase	0.479	61	-4.635	-4.546	0.137	-0.577	0.1	0.749
HNEAP_RS05890	1273919	1274533	+		50S ribosomal protein L25	0.52	9	-0.839	-1.088	-0.642	-0.464	-0.305	0.749
HNEAP_RS04650	986815	989436	-	csos2	hypothetical protein	0.53	72	-6.018	-5.729	0.055	-0.717	0.029	0.742
HNEAP_RS05635	1221520	1222059	-		gamma carbonic anhydrase family protein	0.539	9	-4.068	-4.154	-3.974	-3.569	-3.315	0.738
HNEAP_RS10705	2306895	2309501	+		[protein-PII] uridylyltransferase	0.581	43	-0.889	-0.989	-0.885	-0.938	-1.15	-0.732
HNEAP_RS04635	984757	985002	-	csos4B	carboxysome peptide B	0.512	7	-5.96	-6.816	0.235	-0.805	-0.033	0.729
HNEAP_RS04595	977820	979499	-	DAB1A	oxidoreductase	0.518	42	-1.636	-0.799	-0.37	-1.828	-0.345	0.726
HNEAP_RS04625	984038	984334	-	csos1A	major carboxysome shell protein 1A	0.539	7	-4.524	-3.972	0.012	-0.768	-0.34	0.725
HNEAP_RS02855	597323	600874	-		exodeoxyribonuclease V subunit gamma	0.561	60	-0.556	-0.691	-0.658	-0.684	-0.768	-0.725
HNEAP_RS04590	977072	977818	-		hypothetical protein	0.541	15	-1.115	-0.795	-0.412	-1.759	-0.223	0.719
HNEAP_RS07320	1575176	1575778	+	Crp/Fnr	hypothetical protein	0.526	17	-1.772	-1.537	-0.098	-0.252	-0.145	0.716
HNEAP_RS04620	983594	983926	-	csos1B	major carboxysome shell protein 1B	0.55	4	-1.501	-0.86	-0.094	-0.097	0.039	0.712
HNEAP_RS04585	973927	977067	-	DAB1B	DUF2309 domain-containing protein	0.514	85	-1.56	-0.901	-0.487	-2.085	-0.374	0.709
HNEAP_RS08845	1911377	1912651	+		HlyC/CorC family transporter	0.57	17	-0.99	-0.658	-0.485	-0.447	-0.368	0.703
HNEAP_RS04570	972405	972707	-		hypothetical protein	0.495	9	-0.709	-0.471	-0.274	-0.411	-0.325	0.696
HNEAP_RS10005	2154960	2155841	-		protease modulator HflC	0.53	13	-0.689	-0.812	-0.569	-0.845	-1.322	-0.696
HNEAP_RS11690	2515677	2516171	-		protein-export chaperone SecB	0.525	11	-0.516	-0.499	-0.818	-0.905	-0.911	-0.696
HNEAP_RS10010	2155838	2156974	-		protease modulator HflK	0.57	29	-0.732	-0.779	-0.556	-0.528	-0.522	0.693
HNEAP_RS02185	461578	461901	+		histone family protein nucleoid-structuring protein H-NS	0.491	9	-1.006	-1.217	-0.992	-0.768	-0.661	0.676
HNEAP_RS02500	531017	532501	-		TolC family type I secretion outer membrane protein	0.55	27	-0.542	-0.378	-0.595	-0.493	-0.597	-0.671
HNEAP_RS06370	1372651	1373796	-		lytic murein transglycosylase B	0.549	27	-0.986	-0.59	-0.463	-0.414	-0.356	0.653
HNEAP_RS07895	1712672	1714255	-		2-isopropylmalate synthase	0.561	24	-0.998	-0.595	-0.7	-0.698	-1.245	-0.648
HNEAP_RS12190	808226	809086	-		hypothetical protein	0.547	13	-0.56	-0.929	-0.736	-0.585	-1.017	-0.64
HNEAP_RS00265	62045	62242	-		hypothetical protein	0.51	0	-0.548	-0.21	-0.556	-0.778	0.083	0.639
HNEAP_RS09475	2039996	2040313	-		rhodanese	0.544	4	-0.892	-0.898	-0.528	-0.657	-1.514	-0.626
HNEAP_RS08645	1865898	1867388	-		Rne/Rng family ribonuclease	0.555	26	-0.683	-0.746	-0.279	-0.352	-0.379	0.624
HNEAP_RS06695	1445563	1446747	-		histidinol-phosphate transaminase	0.566	31	-0.845	-0.598	-1.131	-1.163	-1.151	-0.621
HNEAP_RS09325	2011816	2013237	-		cytochrome c oxidase accessory protein CcoG	0.487	44	-1.313	-2.9	-2.966	-2.915	-3.291	-0.616
HNEAP_RS00165	39572	41770	-		bifunctional (p)ppGpp synthetase/guanosine-3' 5'-bis(diphosphate) 3'-pyrophosphohydrolase	0.579	30	-0.885	-1.431	-1.152	-1.443	-1.71	-0.611
HNEAP_RS05020	1074260	1075174	-		6-phosphogluconate dehydrogenase (decarboxylating)	0.574	10	-0.536	-0.722	-0.267	-0.643	-0.444	0.602
HNEAP_RS10120	2176318	2176854	-		amino acid-binding ACT domain-containing protein	0.579	6	-0.752	-0.654	-0.807	-0.809	-0.533	0.602

### Sheet: Table S4 - Strains
Species	Strain Name	Genotype	Antibiotic Resistance	Note	Reference	Link
E. coli	BW25113	WT	None	KEIO library parent strain	Baba et al., 2006; Datsenko and Wanner, 2000	https://cgsc2.biology.yale.edu/Strain.php?ID=64667
E. coli	CCMB1	BW25113 ΔrpiAB Δedd ΔcynT Δcan	None	Derived by P1 transduction from the KEIO library and EDCM636 into ΔrpiAB	Flamholz et al., Elife 2020
E. coli	S17	WT	None	For plasmid conjugation with C. necator
C. necator H16	C. necator H16	WT	Gentamicin	ATCC 17699		https://www.atcc.org/products/17699
C. necator H16	WT	ΔA0006	Gentamicin	See methods for strain construction	This study
C. necator H16	ΔcanΔcaa	ΔA0006ΔcanΔcaa	Gentamicin	See methods for strain construction	This study
H. neapolitanus c2	WT	WT	None	ATCC 23641		https://www.atcc.org/products/23641
H. neapolitanus c2	ΔcsosCA	ΔcsosCA	Spectinomycin	Derived by homologous recombination of a Spec cassette replacing CsosCA gene
H. neapolitanus c2	Δcsos2	Δcsos2	Spectinomycin	Derived by homologous recombination of a Spec cassette replacing Csos2 gene

### Sheet: Table S5 - Plasmids
Plasmid Name	Parent	Resistance Marker	Promoter	Induction	Expresses	Mutations	Primary reference	Additional Notes
pFE-sfGFP	pZE21	KanR	PLtet0-1	aTc	Superfolder GFP	NA	Flamholz et al. Elife 2020	pZE21 expressing GFP under PLtet0-1 and constitutive tetR
pFA-sfGFP	pZA31	CmR	PLtet0-1	aTc	Superfolder GFP	NA	Flamholz et al. Elife 2020	pZA31 expressing GFP under PLtet0-1 and constitutive tetR
pFA-DAB2	pFA-sfGFP	CmR	PLtet0-1	aTc	DabAB2 inorganic carbon transport complex	NA	Desmarais et al. Nat. Micro. 2019.
p1A	pFE-sfGFP	KanR	PLtet0-1	aTc	H. neapolitanus CbbLS and S. elongatus Prk	NA	Flamholz et al. Elife 2020	H. neapolitanus CbbLS and Prk from S. elongatus PCC 7942
pCB’	pCB-gg	KanR	PLtet0-1	aTc	Carboxysome operon, prk		Flamholz et al. Elife 2020
pCB' cbbL-	pCB'	KanR	PLtet0-2	aTc	Carboxysome operon with inactive cbbL, prk	CbbL K194M	This work	Inactivation of CbbL by removing active site Lysine
pCB’ CsosCA-	pCB'	KanR	PLtet0-1	aTc	Carboxysome operon with inactive CsoSCA, prk	CsosCA C173S	Flamholz et al. Elife 2020	Inactivation of CsoSCA by removal of a catalytic Zn-binding cysteine
pCB’ CbbL Y72R	pCB'	KanR	PLtet0-1	aTc	Carboxysome operon with point mutation to CbbL, prk	CbbL Y72R	Flamholz et al. Elife 2020	Substitution of CsoS2-binding tyrosine with arginine
pCCM’	pCCM	CmR	PLtet0-1	aTc	Second CCM operon		Flamholz et al. Elife 2020
pCCM’ DabA-	pCCM'	CmR	PLtet0-1	aTc	Second CCM operon with inactive DabA1	DabA1 C462A, D464A	Flamholz et al. Elife 2020	Inactivation of DabA1 subunit of dabAB1 inorganic carbon transporter
p1Ac	p1A	KanR	Constitutive E. coli σ70 promoter from the Anderson Promoter Collection	NA	H. neapolitanus CbbLS and S. elongatus Prk	NA	This work	Constitutively expresses H. neapolitanus CbbLS and Prk from S. elongatus PCC 7942
pFC	pFA-Dab2	CmR	PLtet0-1, pTrc	aTc, IPTG	DabAB2 inorganic carbon transport complex, E. coli Can carbonic anhydrase		This work	Dual expression plasmids that expresses Dab2 with aTc and Can with IPTG
pFC Dab2-	pFA-Dab2	CmR	PLtet0-1, pTrc	aTc, IPTG	Inactive DabAB2 inorganic carbon transport complex, E. coli Can carbonic anhydrase	DabA2 C539A	This work	Dual expression plasmids that expresses Inactive Dab2 with aTc and Can with IPTG
pFC Can-	pFA-Dab2	CmR	PLtet0-1, pTrc	aTc, IPTG	DabAB2 inorganic carbon transport complex, Inactive E. coli Can carbonic anhydrase	Can C48A, D50A	This work	Dual expression plasmids that expresses Dab2 with aTc and Inactive Can with IPTG
pFC Dab2-, Can-	pFA-Dab2	CmR	PLtet0-1, pTrc	aTc, IPTG	Inactive DabAB2 inorganic carbon transport complex, Inactive E. coli Can carbonic anhydrase	DabA2 C539A; Can C48A, D50A	This work	Dual expression plasmids that expresses Inactive Dab2 with aTc and Inactive Can with IPTG
pRFP	pBADt	KanR	pBAD promoter	arabinose	RFP		This work	Control C. necator vector expressing RFP
pDab2	pBADt	KanR	pBAD promoter	arabinose	DabAB2 inorganic carbon transport complex		This work	For expression of Dab2 Ci uptake in C. necator
pHCAII	pBADt	KanR	pBAD promoter	arabinose	Human Carbonic Anhydrase II		This work	For heterologous expression of CA in C. necator
pKD19-A0006	pKD19mobSacB	KanR	Lac promoter	NA	Not meant for expression, homologously recombines into A0006 gene		This work	Counterselection SacB plasmid, counterselect with sucrose
pKD19-Caa	pKD19mobSacB	KanR	Lac promoter	NA	Not meant for expression, homologously recombines into Caa gene		This work	Counterselection SacB plasmid, counterselect with sucrose
pKD19-Can	pKD19mobSacB	KanR	Lac promoter	NA	Not meant for expression, homologously recombines into Can gene		This work	Counterselection SacB plasmid, counterselect with sucrose
